# Modelling Protein-Glycan Interactions with HADDOCK

**DOI:** 10.1101/2024.07.31.605986

**Authors:** Anna Ranaudo, Marco Giulini, Angela Pelissou Ayuso, Alexandre M. J. J. Bonvin

## Abstract

The term glycan refers to a broad category of molecules composed of monosaccharides units linked to each other in a variety of ways, whose structural diversity is related to different functions in living organisms. Among others, glycans are recognized by proteins with the aim of carrying information and for signalling purposes. Determining the three-dimensional structures of protein-protein-glycan complexes is essential both for the understanding of the mechanisms glycans are involved in, and for applications such as drug design. In this context, molecular docking approaches are of undoubted importance as complementary approaches to experiments. In this study, we show how HADDOCK can be efficiently used for the prediction of protein-glycan complexes. Using a benchmark of 89 complexes, starting from their bound or unbound forms, and assuming some knowledge of the binding site on the protein, our protocol reaches a 70% and 40% top 5 success rate on bound and unbound datasets, respectively. We show that the main limiting factor is related to the complexity of the glycan to be modelled and the associated conformational flexibility.
