## Supplementary Table S1 for "Modelling Protein-Glycan Interactions with HADDOCK"

### Sheet: dataset
PDB_ID (bound complex)	PDB_ID (unbound protein)	prot_RMSD (Å)	interface_RMSD (Å)	Protein_Type	bound/ unbound dataset	sequence of the glycan	number of monosaccharide units	Linear/Branched	group	RMSD (A) GLYCAM_to_bound	RMSD (A) GLYCAM_to_bound (conf 2)	RMSD (A) GLYCAM_to_bound (conf 3)	RMSD (A) GLYCAM_to_bound (conf 4)
3OAU	-			Antibody	bound-only	a-D-Manp-(1->2)-a-D-Manp	2	L	SL	-
1WU6	-			Enzyme	bound-only	b-D-Xylp-(1->4)-b-D-Xylp	2	L	SL	-
3N17	-			Enzyme	bound-only	b-D-GlcpNAc-(1->4)-b-D-GlcpNAc	2	L	SL	-
1W6P	-			GBP	bound-only	b-D-Galp-(1->4)-a-D-GlcpNAc	2	L	SL	-
2IT6	-			GBP	bound-only	a-D-Manp-(1->2)-a-D-Manp	2	L	SL	-
3VV1	-			GBP	bound-only	b-D-Galp-(1->4)-a-L-Fucp	2	L	SL	-
4R9F	-			GBP	bound-only	b-D-Manp-(1->4)-b-D-Manp	2	L	SL	-
5T4Z	-			Antibody	bound-only	a-D-Manp-(1->2)-a-D-Manp-(1->3)-a-D-Manp	3	L	SL	-
2XOM	-			CBM	bound-only	b-D-Galp-(1->4)-b-D-Galp-(1->4)-b-D-Galp	3	L	SL	-
4QPW	-			CBM	bound-only	b-D-Xylp-(1->4)-b-D-Xylp-(1->4)-b-D-Xylp	3	L	SL	-
4D5I	-			Enzyme	bound-only	b-D-Xylp-(1->4)-b-D-Xylp-(1->4)-b-D-Xylp	3	L	SL	-
2G7C	-			Viral	bound-only	a-D-Galp-(1->3)-b-D-Galp-(1->4)-b-D-GlcpNAc	3	L	SL	-
2YP3	-			Viral	bound-only	a-NeupAc-(2->6)-b-D-Galp-(1->4)-b-D-GlcpNAc	3	L	SL	-
5HZB	-			Viral	bound-only	a-L-Fucp-(1->2)-b-D-Galp-(1->4)-a-D-Glcp	3	L	SL	-
1UZ8	-			Antibody	bound-only	a-L-Fucp-(1->3)-[b-D-Galp-(1->4)]-b-D-GlcpNAc	3	B	SB	-
1JPC	-			GBP	bound-only	a-D-Manp-(1->3)-[a-D-Manp-(1->6)]-a-D-Manp	3	B	SB	-
2WRA	-			GBP	bound-only	a-D-Manp-(1->3)-[a-D-Manp-(1->6)]-a-D-Manp	3	B	SB	-
5HZA	-			Viral	bound-only	a-L-Fucp-(1->3)-[b-D-Galp-(1->4)]-b-D-Glcp	3	B	SB	-
5V6F	-			Viral	bound-only	a-D-Manp-(1->3)-[a-D-Manp-(1->6)]-b-D-Manp	3	B	SB	-
6R3M	-			CBM	bound-only	b-D-Glcp-(1->4)-b-D-Glcp-(1->4)-b-D-Glcp-(1->3)-b-D-Glcp	4	L	LL	-
1JDC	-			Enzyme	bound-only	a-D-Glcp-(1->4)-a-D-Glcp-(1->4)-a-D-Glcp-(1->4)-a-D-Glcp	4	L	LL	-
3WH1	-			Enzyme	bound-only	b-D-GlcpNAc-(1->4)-b-D-GlcpNAc-(1->4)-b-D-GlcpNAc-(1->4)-b-D-GlcpNAc	4	L	LL	-
4YG0	-			Viral	bound-only	b-D-Galp-(1->4)-b-D-GlcpNAc-(1->3)-b-D-Galp-(1->4)-b-D-Glcp	4	L	LL	-
1S3K	-			Antibody	bound-only	a-L-Fucp-(1->3)-[a-L-Fucp-(1->2)-b-D-Galp-(1->4)]-a-D-GlcpNAc	4	B	LB	-
1SL5	-			GBP	bound-only	a-L-Fucp-(1->3)-[b-D-Galp-(1->4)]-b-D-GlcpNAc-(1->3)-b-D-Galp	4	B	LB	-
2I74	-			GBP	bound-only	a-D-Manp-(1->3)-[a-D-Manp-(1->6)]-a-D-Manp-(1->6)-a-D-Manp	4	B	LB	-
2CHB	-			Viral	bound-only	a-NeupAc-(2->3)-[b-D-Galp-(1->3)-b-D-GalpNAc-(1->4)]-b-D-Galp	4	B	LB	-
6BE4	-			Antibody	bound-only	b-D-GlcpNAc-(1->6)-b-D-GlcpNAc-(1->6)-b-D-GlcpNAc-(1->6)-b-D-GlcpNAc-(1->6)-b-D-GlcpNAc	5	L	LL	-
1W8U	-			CBM	bound-only	b-D-Manp-(1->4)-b-D-Manp-(1->4)-b-D-Manp-(1->4)-b-D-Manp-(1->4)-b-D-Manp	5	L	LL	-
2WAB	-			Enzyme	bound-only	b-D-Glcp-(1->4)-b-D-Glcp-(1->4)-b-D-Glcp-(1->4)-b-D-Glcp-(1->4)-b-D-Glcp	5	L	LL	-
2YP4	-			Viral	bound-only	a-NeupAc-(2->6)-b-D-Galp-(1->4)-b-D-GlcpNAc-(1->3)-b-D-Galp-(1->4)-b-D-Glcp	5	L	LL	-
1GUI	-			CBM	bound-only	b-D-Glcp-(1->3)-b-D-Glcp-(1->3)-b-D-Glcp-(1->3)-b-D-Glcp-(1->3)-b-D-Glcp-(1->3)-b-D-Glcp	6	L	LL	-
1GWL	-			CBM	bound-only	b-D-Manp-(1->4)-b-D-Manp-(1->4)-b-D-Manp-(1->4)-b-D-Manp-(1->4)-b-D-Manp-(1->4)-b-D-Manp	6	L	LL	-
1GWM	-			CBM	bound-only	b-D-Glcp-(1->4)-b-D-Glcp-(1->4)-b-D-Glcp-(1->4)-b-D-Glcp-(1->4)-b-D-Glcp-(1->4)-a-D-Glcp	6	L	LL	-
6N35	6N32	1.913	1.781	Antibody	bound-unbound	a-D-Manp-(1->2)-a-D-Manp	2	L	SL	0.732
1C1L	1C1F	0.085	0.111	GBP	bound-unbound	b-D-Galp-(1->4)-b-D-Glcp	2	L	SL	0.626
1I3H	1NLS	0.417	0.387	GBP	bound-unbound	a-D-Manp-(1->2)-a-D-Manp	2	L	SL	0.745
1KJL	5NFC	0.107	0.126	GBP	bound-unbound	b-D-Galp-(1->4)-b-D-GlcpNAc	2	L	SL	0.924
1PWB	3DBZ	0.064	0.098	GBP	bound-unbound	a-D-Glcp-(1->4)-a-D-Glcp	2	L	SL	0.678
1SLT	3W58	0.591	0.537	GBP	bound-unbound	b-D-Galp-(1->4)-a-D-GlcpNAc	2	L	SL	0.5
2RDK	2Z21	0.096	0.346	GBP	bound-unbound	a-D-Manp-(1->2)-a-D-Manp	2	L	SL	1.156
2ZKN	3W58	0.591	0.537	GBP	bound-unbound	b-D-Galp-(1->4)-b-D-Glcp	2	L	SL	0.619
3G83	3DBZ	0.064	0.098	GBP	bound-unbound	a-D-Manp-(1->2)-a-D-Manp	2	L	SL	0.457
3P5H	3C22	0.12	0.287	GBP	bound-unbound	b-D-Glcp-(1->3)-b-D-Glcp	2	L	SL	1.308
5GAL	1BKZ	0.229	0.224	GBP	bound-unbound	b-D-Galp-(1->4)-b-D-GlcpNAc	2	L	SL	1.126
5YRG	5YRE	0.151	0.216	GBP	bound-unbound	a-D-Glcp-(1->6)-b-D-Glcp	2	L	SL	0.587	1.703
6H9Y	6H9W	0.219	0.275	Viral	bound-unbound	b-D-Galp-(1->3)-b-D-GlcpNAc	2	L	SL	1.03
2J1V	2J1R	0.153	0.19	CBM	bound-unbound	a-L-Fucp-(1->2)-b-D-Galp-(1->4)-b-D-GlcpNAc	3	L	SL	0.94
2Y6G	2Y6H	0.259	0.318	CBM	bound-unbound	b-D-Glcp-(1->4)-b-D-Glcp-(1->4)-b-D-Glcp	3	L	SL	0.593
154L	153L	0.218	0.331	Enzyme	bound-unbound	b-D-GlcpNAc-(1->4)-b-D-GlcpNAc-(1->4)-b-D-GlcpNAc	3	L	SL	1.754
3AOF	3AMC	0.176	0.232	Enzyme	bound-unbound	b-D-Manp-(1->4)-b-D-Manp-(1->4)-b-D-Manp	3	L	SL	0.763
5AWQ	5AWO	0.244	0.278	Enzyme	bound-unbound	a-D-Glcp-(1->6)-a-D-Glcp-(1->4)-a-D-Glcp	3	L	SL	0.952	2.705
5JU9	5JTS	2.684	2.471	Enzyme	bound-unbound	b-D-Manp-(1->4)-b-D-Manp-(1->4)-a-D-Manp	3	L	SL	1.321
1QFO	1QFP	0.347	0.351	GBP	bound-unbound	a-NeupAc-(2->3)-b-D-Galp-(1->4)-a-D-Glcp	3	L	SL	0.939	2.032
2VXJ	1L7L	0.231	0.269	GBP	bound-unbound	a-D-Galp-(1->3)-b-D-Galp-(1->4)-b-D-Glcp	3	L	SL	0.805
3NV4	3NV1	0.106	0.677	GBP	bound-unbound	a-NeupAc-(2->3)-b-D-Galp-(1->4)-b-D-Glcp	3	L	SL	2.887	1.553
4MBY	4MBX	0.621	0.828	Viral	bound-unbound	a-NeupAc-(2->3)-b-D-Galp-(1->4)-b-D-Glcp	3	L	SL	2.337	1.165
6HA0	6H9W	0.219	0.275	Viral	bound-unbound	a-L-Fucp-(1->2)-b-D-Galp-(1->3)-b-D-GlcpNAc	3	L	SL	0.908
3P5G	3C22	0.12	0.287	GBP	bound-unbound	a-L-Fucp-(1->2)-[a-D-Galp-(1->3)]-b-D-Galp	3	B	SB	1.004
6MSY	6N32	1.913	1.781	Antibody	bound-unbound	a-D-Manp-(1->2)-a-D-Manp-(1->2)-a-D-Manp-(1->3)-a-D-Manp	4	L	LL	1.829
2J72	2J71	0.298	0.46	CBM	bound-unbound	a-D-Glcp-(1->4)-a-D-Glcp-(1->4)-a-D-Glcp-(1->4)-a-D-Glcp	4	L	LL	1.196
2J73	2J71	0.298	0.46	CBM	bound-unbound	a-D-Glcp-(1->6)-a-D-Glcp-(1->4)-a-D-Glcp-(1->4)-a-D-Glcp	4	L	LL	2.927	1.572
3ACH	3ACF	0.238	0.441	CBM	bound-unbound	b-D-Glcp-(1->4)-b-D-Glcp-(1->4)-b-D-Glcp-(1->4)-b-D-Glcp	4	L	LL	1.162
4XUR	4XUN	0.387	0.447	CBM	bound-unbound	b-D-Xylp-(1->4)-b-D-Xylp-(1->4)-b-D-Xylp-(1->4)-b-D-Xylp	4	L	LL	0.658
1KQZ	2HVM	0.224	0.416	Enzyme	bound-unbound	b-D-GlcpNAc-(1->4)-b-D-GlcpNAc-(1->4)-b-D-GlcpNAc-(1->4)-b-D-GlcpNAc	4	L	LL	1.81
1LMQ	1LMN	0.166	0.296	Enzyme	bound-unbound	b-D-GlcpNAc-(1->4)-b-D-GlcpNAc-(1->4)-b-D-GlcpNAc-(1->4)-a-D-GlcpNAc	4	L	LL	1.77
1UU6	1OLR	0.153	0.745	Enzyme	bound-unbound	b-D-Glcp-(1->4)-b-D-Glcp-(1->4)-b-D-Glcp-(1->4)-b-D-Glcp	4	L	LL	2.659
2BOF	2BOE	0.595	0.682	Enzyme	bound-unbound	b-D-Glcp-(1->4)-b-D-Glcp-(1->4)-b-D-Glcp-(1->4)-b-D-Glcp	4	L	LL	2.084
4DQJ	4DQ7	0.328	0.46	Enzyme	bound-unbound	b-D-GlcpNAc-(1->4)-b-D-GlcpNAc-(1->4)-b-D-GlcpNAc-(1->4)-b-D-GlcpNAc	4	L	LL	2.601
5GY0	5GXX	0.095	0.185	Enzyme	bound-unbound	b-D-Glcp-(1->4)-b-D-Glcp-(1->4)-b-D-Glcp-(1->4)-b-D-Glcp	4	L	LL	0.924
4YFZ	4YFW	0.539	0.639	Viral	bound-unbound	b-D-Galp-(1->3)-b-D-GlcpNAc-(1->3)-b-D-Galp-(1->4)-b-D-Glcp	4	L	LL	1.46
2J1T	2J1R	0.153	0.19	CBM	bound-unbound	a-L-Fucp-(1->3)-[a-L-Fucp-(1->2)-b-D-Galp-(1->4)]-b-D-GlcpNAc	4	B	LB	0.818
2XJR	2XJQ	0.203	0.906	GBP	bound-unbound	a-D-Manp-(1->2)-a-D-Manp-(1->3)-[a-D-Manp-(1->6)]-a-D-Manp	4	B	LB	1.784	2.378
3ZWE	3ZW0	0.254	0.696	GBP	bound-unbound	a-L-Fucp-(1->2)-[a-D-Galp-(1->3)]-b-D-Galp-(1->4)-b-D-Glcp	4	B	LB	2.136
2Z8L	1M4V	0.212	0.571	Viral	bound-unbound	a-L-Fucp-(1->3)-[a-NeupAc-(2->3)-b-D-Galp-(1->4)]-b-D-GlcpNAc	4	B	LB	1.383	2.446
1GNY	1US3	0.281	0.478	CBM	bound-unbound	b-D-Xylp-(1->4)-b-D-Xylp-(1->4)-b-D-Xylp-(1->4)-b-D-Xylp-(1->4)-b-D-Xylp	5	L	LL	0.747
1OF4	1OF3	0.222	0.429	CBM	bound-unbound	b-D-Manp-(1->4)-b-D-Manp-(1->4)-b-D-Manp-(1->4)-b-D-Manp-(1->4)-b-D-Manp	5	L	LL	1.323
1UXX	1GMM	0.883	1.002	CBM	bound-unbound	b-D-Xylp-(1->4)-b-D-Xylp-(1->4)-b-D-Xylp-(1->4)-b-D-Xylp-(1->4)-b-D-Xylp	5	L	LL	1.366
2ZEX	2ZEW	0.14	0.381	CBM	bound-unbound	b-D-Glcp-(1->4)-b-D-Glcp-(1->4)-b-D-Glcp-(1->4)-b-D-Glcp-(1->4)-b-D-Glcp	5	L	LL	1.07
3OEB	2ZEW	0.14	0.381	CBM	bound-unbound	b-D-Manp-(1->4)-b-D-Manp-(1->4)-b-D-Manp-(1->4)-b-D-Manp-(1->4)-a-D-Manp	5	L	LL	1.043
1KQY	2HVM	0.224	0.416	Enzyme	bound-unbound	b-D-GlcpNAc-(1->4)-b-D-GlcpNAc-(1->4)-b-D-GlcpNAc-(1->4)-b-D-GlcpNAc-(1->4)-b-D-GlcpNAc	5	L	LL	1.996
5VX5	5VX4	0.214	0.793	Viral	bound-unbound	a-L-Fucp-(1->2)-b-D-Galp-(1->3)-b-D-GlcpNAc-(1->3)-b-D-Galp-(1->4)-b-D-Glcp	5	L	LL	1.577
5VX9	5VX8	0.599	0.769	Viral	bound-unbound	a-L-Fucp-(1->2)-b-D-Galp-(1->3)-b-D-GlcpNAc-(1->3)-b-D-Galp-(1->4)-b-D-Glcp	5	L	LL	1.512
3AP9	3AP5	0.327	0.555	GBP	bound-unbound	a-L-Fucp-(1->3)-[b-D-Galp-(1->4)]-b-D-GlcpNAc-(1->3)-b-D-Galp-(1->4)-b-D-Glcp	5	B	LB	1.156
6UG7	6UGA	0.883	1.781	Antibody	bound-unbound	a-NeupAc-(2->3)-b-D-Galp-(1->3)-b-D-GalpNAc-(1->3)-a-D-Galp-(1->4)-b-D-Galp-(1->4)-b-D-Glcp	6	L	LL	4.252	3.694
1PMH	1PMJ	0.244	0.789	CBM	bound-unbound	b-D-Manp-(1->4)-b-D-Manp-(1->4)-b-D-Manp-(1->4)-b-D-Manp-(1->4)-b-D-Manp-(1->4)-a-D-Manp	6	L	LL	1.524
4HK8	4HKO	0.477	0.843	Enzyme	bound-unbound	b-D-Xylp-(1->4)-b-D-Xylp-(1->4)-b-D-Xylp-(1->4)-b-D-Xylp-(1->4)-b-D-Xylp-(1->4)-b-D-Xylp	6	L	LL	2.281
1OH4	1OF3	0.222	0.429	CBM	bound-unbound	b-D-Manp-(1->4)-[a-D-Galp-(1->6)]-b-D-Manp-(1->4)-[a-D-Galp-(1->6)]-b-D-Manp-(1->4)-b-D-Manp-(1->4)-b-D-Manp	7	B	LB	2.17	1.835	3.047	2.65
2VUZ	2VUV	0.176	2.751	GBP	bound-unbound	b-D-GlcpNAc-(1->2)-a-D-Manp-(1->3)-[b-D-GlcpNAc-(1->2)-a-D-Manp-(1->6)]-b-D-Manp-(1->4)-b-D-GlcpNAc-(1->4)-b-D-GlcpNAc	7	B	LB	4.603	2.753
											*
